# Mechanism underlying autoinducer recognition in the *Vibrio cholerae* DPO-VqmA quorum-sensing pathway

**DOI:** 10.1101/2019.12.19.881847

**Authors:** Xiuliang Huang, Olivia P. Duddy, Justin E. Silpe, Jon E. Paczkowski, Jianping Cong, Brad R. Henke, Bonnie L. Bassler

## Abstract

Quorum sensing is a bacterial communication process whereby bacteria produce, release and detect the accumulation of extracellular signaling molecules called autoinducers to coordinate collective behaviors. In *Vibrio cholerae*, the quorum-sensing autoinducer, DPO (3,5-dimethyl-pyrazin-2-ol), binds the receptor-transcription factor, VqmA. In response, the DPO-VqmA complex activates transcription of the *vqmR* gene encoding the VqmR small RNA. VqmR represses genes required for biofilm formation and virulence factor production. Here, we show that VqmA has DPO-dependent and DPO-independent activity. We solved the DPO-VqmA crystal structure and compared it to existing structures to understand the conformational changes the protein undergoes upon DNA binding. Analysis of DPO analogs reveals that a hydroxyl or carbonyl group at the 2’ position is critical for binding. The proposed DPO precursor, a linear molecule, Ala-AA (N-alanyl-aminoacetone), also binds and activates VqmA. DPO and Ala-AA occupy the same binding site as judged by site-directed mutagenesis and competitive ligand binding analyses.

---

Bacteria communicate and orchestrate collective behaviors using a process called quorum sensing (QS). QS relies on the production, release, detection, and group-wide response to extracellular signaling molecules called autoinducers (AIs) that accumulate with increasing cell density (reviewed in 1). In the global pathogen *Vibrio cholerae*, multiple QS pathways converge to repress biofilm formation and virulence factor production at high cell density (HCD) (1–6). One of the *V. cholerae* QS pathways is composed of an AI, 3,5-dimethyl-pyrazin-2-ol (DPO), and its partner cytoplasmic receptor, VqmA. VqmA is a transcription factor that, upon binding DPO, activates expression of a gene encoding a small RNA called VqmR (7,8). VqmR post-transcriptionally controls many target genes (7,9). Of note, VqmR represses translation of *ctx* and *rtxA*, two toxin-encoding genes, *vpsT*, encoding a component required for biofilm formation, and *aphA*, encoding the low cell density (LCD) QS master regulator AphA (7,9). Thus, analogous to the previously discovered *V. cholerae* QS systems, the consequence of DPO binding to VqmA at HCD is repression of virulence and biofilm formation.

Homologs of the VqmA receptor are restricted to the *Vibrio* genus, and the vibriophage VP882 (10). By contrast, threonine dehydrogenase (Tdh), an enzyme required for DPO biosynthesis, is highly conserved among bacteria, archaea, and eukarya (11). Consistent with this distribution, with respect to bacteria, DPO is produced by multiple species in different orders (8). Tdh oxidizes L-threonine to 2-amino-3-ketobutyric acid (AKB), which spontaneously decarboxylates to aminoacetone (12). In the proposed mechanism for DPO biosynthesis, aminoacetone is predicted to undergo a condensation reaction with L-alanine to yield N-alanyl-aminoacetone (Ala-AA) (8). This putative linear precursor is subsequently converted to DPO by an unknown mechanism.

In this report, we characterize ligand-controlled activation of VqmA in *V. cholerae*. In contrast to canonical LuxR-type QS receptor-transcription factors, which typically require binding to their cognate ligands to fold and activate transcription (13–16), here, we find that VqmA does not require DPO for folding or basal transcriptional activity, but does require binding DPO to drive maximal activity. These same properties are relevant for the phage VP882-encoded VqmA homolog (VqmAPhage), suggesting that ligand-independent activity is a conserved feature among VqmA proteins. We show that VqmA binds to and is activated by both DPO and the putative DPO intermediate, Ala-AA. We solved the crystal structure of VqmA bound to DPO. Comparison to existing structures (17,18) allowed us to provide insight into the conformational changes VqmA undergoes upon DNA binding. We were unable to obtain the crystal structure of VqmA bound to Ala-AA because Ala-AA spontaneously cyclizes into DPO under our crystallization conditions. Mutagenesis of the VqmA ligand-binding pocket shows that DPO and Ala-AA likely occupy the same site in VqmA, as substitutions in residues that alter DPO binding and activity have similar effects on Ala-AA binding and activity. Characterization of binding by isothermal titration calorimetry (ITC)-based competition experiments and kinetic studies reveals that VqmA prefers DPO over Ala-AA. Assessment of the activities of a panel of DPO analogs revealed that a 2’ hydroxyl or carbonyl group is required for binding to VqmA. Taken together, our results show that VqmA is promiscuous with respect to DPO and Ala-AA. Nonetheless, maximal VqmA activity depends on ligand binding. The ability of VqmA to activate gene expression to different levels in the unbound state and when bound to two different ligands could enable greater flexibility in regulating gene expression than exists in canonical LuxR-type QS receptors, which typically have no activity in the Apo-state and show strict specificity for a single partner ligand.
