## Supplementary material for "Mechanism underlying autoinducer recognition in the *Vibrio cholerae* DPO-VqmA quorum-sensing pathway": Suplemental Table 5

### Sheet: Table S5
Table S5
	Plasmid names (informal)	Strain ID (formal)	Host strain	Relevant fragment	Marker	Source
	Allelic Exchange (V. cholerae)
	pKAS32-pTac-mKate2::lacZ	BB-Ec0361 (pCN004)	E. coli S17	pTac-mKate2::lacZ	Amp	(Nadell and Bassler 2011)
	pKAS32-PvqmR-lux::lacZ	JSS-0807	E. coli S17	PvqmR-lux::lacZ	Amp	This study
	Biochemistry and Protein Purification (E. coli)
	pET15b-His-vqmA	KPS-0929	E. coli BL21(DE3), WT and tdh::kan	His-VqmA	Amp	(Papenfort et al., 2017)
	pET15b-vqmA	JSS-1057	E. coli BL21(DE3), WT and tdh::kan	VqmA	Amp	This study
	pET15b-vqmA K23R	JC3001	E. coli BL21(DE3), tdh::kan	VqmA K23R	Amp	This study
	pET15b-vqmA Y36F	JC3036	E. coli BL21(DE3), tdh::kan	VqmA Y36F	Amp	This study
	pET15b-vqmA F67A	JC969	E. coli BL21(DE3), tdh::kan	VqmA F67A	Amp	This study
	pET15b-vqmA D71N	JC3028	E. coli BL21(DE3), tdh::kan	VqmA D71N	Amp	This study
	pET15b-vqmA D85N	JC3026	E. coli BL21(DE3), tdh::kan	VqmA D85N	Amp	This study
	pET15b-vqmA H87A	JC956	E. coli BL21(DE3), tdh::kan	VqmA H87A	Amp	This study
	pET15b-vqmA H97A	JC959	E. coli BL21(DE3), tdh::kan	VqmA H97A	Amp	This study
	pET15b-vqmA F99A	JC952	E. coli BL21(DE3), tdh::kan	VqmA F99A	Amp	This study
	pET15b-vqmA F67A/F99A	JC968	E. coli BL21(DE3), tdh::kan	VqmA F67A/F99A	Amp	This study
	pET15b-vqmA H87A/H97A	JC999	E. coli BL21(DE3), tdh::kan	VqmA H87A/H97A	Amp	This study
	pET15b-vqmA K101R	JC972	E. coli BL21(DE3), tdh::kan	VqmA K101R	Amp	This study
	pET15b-vqmA F116A	JC953	E. coli BL21(DE3), tdh::kan	VqmA F116A	Amp	This study
	pET15b-vqmA K185A	JC964	E. coli BL21(DE3), tdh::kan	VqmA K185A	Amp	This study
	pET15b-vqmA K193A	JC963	E. coli BL21(DE3), tdh::kan	VqmA K193A	Amp	This study
	pET15b-vqmA R195A	JC992	E. coli BL21(DE3), tdh::kan	VqmA R195A	Amp	This study
	Expression and Reporter Activity (V. cholerae)
	pBAD-vqmA-3XFLAG	KPS-0500	V. cholerae, Δtdh ΔvqmA, PvqmR-lux::lacZ	VqmA-3XFLAG	Kan	This study, courtesy of K. Papenfort
	pBAD-vqmA K23R-3XFLAG	XH001	V. cholerae, Δtdh ΔvqmA, PvqmR-lux::lacZ	VqmA K23R-3XFLAG	Kan	This study
	pBAD-vqmA Y36F-3XFLAG	JC2387	V. cholerae, Δtdh ΔvqmA, PvqmR-lux::lacZ	VqmA Y36F-3XFLAG	Kan	This study
	pBAD-vqmA F67A-3XFLAG	JC2388	V. cholerae, Δtdh ΔvqmA, PvqmR-lux::lacZ	VqmA F67A-3XFLAG	Kan	This study
	pBAD-vqmA D71N-3XFLAG	JC2392	V. cholerae, Δtdh ΔvqmA, PvqmR-lux::lacZ	VqmA D71N-3XFLAG	Kan	This study
	pBAD-vqmA D85N-3XFLAG	JC2391	V. cholerae, Δtdh ΔvqmA, PvqmR-lux::lacZ	VqmA D85N-3XFLAG	Kan	This study
	pBAD-vqmA H87A-3XFLAG	JC2383	V. cholerae, Δtdh ΔvqmA, PvqmR-lux::lacZ	VqmA H87A-3XFLAG	Kan	This study
	pBAD-vqmA H97A-3XFLAG	JC2384	V. cholerae, Δtdh ΔvqmA, PvqmR-lux::lacZ	VqmA H97A-3XFLAG	Kan	This study
	pBAD-vqmA F99A-3XFLAG	JC2385	V. cholerae, Δtdh ΔvqmA, PvqmR-lux::lacZ	VqmA F99A-3XFLAG	Kan	This study
	pBAD-vqmA F67A/F99A-3XFLAG	JC2395	V. cholerae, Δtdh ΔvqmA, PvqmR-lux::lacZ	VqmA F67A/F99A-3XFLAG	Kan	This study
	pBAD-vqmA H87A/H97A-3XFLAG	JC2393	V. cholerae, Δtdh ΔvqmA, PvqmR-lux::lacZ	VqmA H87A/H97A-3XFLAG	Kan	This study
	pBAD-vqmA K101R-3XFLAG	JC2394	V. cholerae, Δtdh ΔvqmA, PvqmR-lux::lacZ	VqmA K101R-3XFLAG	Kan	This study
	pBAD-vqmA F116A-3XFLAG	JC2389	V. cholerae, Δtdh ΔvqmA, PvqmR-lux::lacZ	VqmA F116A-3XFLAG	Kan	This study
	Two-Plasmid Experiments (E. coli)
	PvqmR-lux / pBAD-VqmA	JSS-2128	E. coli BW25113, Δtdh	VqmA and PvqmR-lux reporter (pKP-375, pJES-101)	Amp, Kan	(Silpe and Bassler, 2019)
	Pqtip-lux / pBAD-VqmAPhage	JSS-2129	E. coli BW25113, Δtdh	VqmAPhage and Pqtip-lux reporter (pJES-052, pJES-119)	Amp, Kan	(Silpe and Bassler, 2019)
	PlasB-lux / pBAD-LasR	JSS-2112	E. coli BW25113, Δtdh	LasR and PlasB-lux reporter (pJP1, pJP10)	Amp, Kan	(Paczkowski et al. 2017)
