## Supplemental Table 6 for "Mechanism underlying autoinducer recognition in the *Vibrio cholerae* DPO-VqmA quorum-sensing pathway"

### Sheet: Table S6
Table S6
	Primer	Sequence (5' - 3')	Purpose / Variant	Cloning strategy
	K23R-F	TATTGGGGATGCCGTGACTTAAACTC	K23R	intra-molecular reclosure
	K23R-R	ACCGGGTAATTGTTTGAATAAAG
	JSO-RR57_fw	GCTCGATATTGCCCCTTACCCTGATGG	H87A	intra-molecular reclosure
	JSO-RR57_rv	ACTTTGACGGAATGCCCC
	oJP854	GCGATCTTGCTGTTGAGCTTCGGCAGCACAAGCTGCT	F67A	QuikChange
	oJP855	AGCAGCTTGTGCTGCCGAAGCTCAACAGCAAGATCGC
	oJP856	ATCACGCCACGGTGTCCTGGTAAAAATATGCGCATG	K101R	QuikChange
	oJP857	CATGCGCATATTTTTACCAGGACACCGTGGCGTGAT
	JSO-RR65_fw	GATTTCGATTGCCACGGTGGAAGG	K185A	intra-molecular reclosure
	JSO-RR65_rv	CCCATTACTCGTGCAATG
	JSO-RR63_fw	GTATGAGGCCGCCCTACGCAGTAAATTTG	K193A	intra-molecular reclosure
	JSO-RR63_rv	CCTTCCACCGTTTTAATC
	JSO-RR85_fw	CAAAGTGCTCAATATTCATCCTTACCC	D85N	intra-molecular reclosure
	JSO-RR85_rv	ACGGAATGCCCCGTTTCA
	JSO-RR87_fw	TCAACAGCAAAATCGCTATGTG	D71N	intra-molecular reclosure
	JSO-RR87_rv	AATTCGGCAGCACAAGCT
	JSO-RR59_fw	CTGGCATGCGGCCATTTTTACCAAGACAC	H97A	intra-molecular reclosure
	JSO-RR59_rv	TGGCCATCAGGGTAAGGA
	JSO-RR51_fw	TGCGCATATTGCCACCAAGACACCGTGG	F99A	intra-molecular reclosure
	JSO-RR51_rv	TGCCAGTGGCCATCAGGG
	JSO-RR53_fw	AGGCACCATTGCCTTCGGGCAAG	F116A	intra-molecular reclosure
	JSO-RR53_rv	TGGATCTTGCCTTGGCTATC
	JSO-1307	AACCAAGCCTTCGGCGAATTGATC	Y36F	intra-molecular reclosure
	JSO-1308	GGCATACACAAAAACCGAG
	JSO-RR74_fw	GGCCAAACTAGCCAGTAAATTTGGGGC	R195A	intra-molecular reclosure
	JSO-RR74_rv	TCATACCCTTCCACCGTT
	JSO-383	GTTTTTTTTAATTAAGCCTTAAGGCTCTCTTTTTTGTGC	PvqmR-lux reporter (backbone)	one-sided PacI cloning
	JSO-384	TCAAGCCGAGGAGTAAAGAAGTCATT
	JSO-385	GAAGGGTCTTTTTGCATGCGG	PvqmR-lux reporter (insert)
	JSO-397	5'PHOS-TGCTCAATCAATCACCGGATCC
	JSO-654	CATGGTATATCTCCTTCTTAAAGTTAAAC	pET15b-vqmA (no His)	intra-molecular reclosure
	JSO-655	CCTAACCATCTGACATTAGAGC
	JSO-525	5'BIOTIN-TCCGAGTATTGCGCGAGCTG	vqmR (-100) for EMSA
	JSO-526	GTTTGTACTTTACCGAACGC
